# Genomic diversity of *Escherichia coli* isolates from non-human primates in the Gambia

**DOI:** 10.1101/2020.02.29.971309

**Authors:** Ebenezer Foster-Nyarko, Nabil-Fareed Alikhan, Anuradha Ravi, Gaëtan Thilliez, Nicholas Thomson, David Baker, Gemma Kay, Jennifer D. Cramer, Justin O’Grady, Martin Antonio, Mark J. Pallen

## Abstract

Increasing contact between humans and non-human primates provides an opportunity for the transfer of potential pathogens or antimicrobial resistance between host species. We have investigated genomic diversity, and antimicrobial resistance in *Escherichia coli* isolates from four species of non-human primate in the Gambia: *Papio papio* (n=22), *Chlorocebus sabaeus* (n=14), *Piliocolobus badius* (n=6) and *Erythrocebus patas* (n=1). We performed Illumina whole-genome sequencing on 101 isolates from 43 stools, followed by nanopore long-read sequencing on eleven isolates. We identified 43 sequence types (STs) by the Achtman scheme (ten of which are novel), spanning five of the eight known phylogroups of *E. coli*. The majority of simian isolates belong to phylogroup B2—characterised by strains that cause human extraintestinal infections—and encode factors associated with extraintestinal disease. A subset of the B2 strains (ST73, ST681 and ST127) carry the *pks* genomic island, which encodes colibactin, a genotoxin associated with colorectal cancer. We found little antimicrobial resistance and only one example of multi-drug resistance among the simian isolates. Hierarchical clustering showed that simian isolates from ST442 and ST349 are closely related to isolates recovered from human clinical cases (differences in 50 and seven alleles respectively), suggesting recent exchange between the two host species. Conversely, simian isolates from ST73, ST681 and ST127 were distinct from human isolates, while five simian isolates belong to unique core-genome ST complexes—indicating novel diversity specific to the primate niche. Our results are of public health importance, considering the increasing contact between humans and wild non-human primates.

**Impact statement:** Little is known about the population structure, virulence potential and the burden of antimicrobial resistance among *Escherichia coli* from wild non-human primates, despite increased exposure to humans through the fragmentation of natural habitats. Previous studies, primarily involving captive animals, have highlighted the potential for bacterial exchange between non-human primates and humans living nearby, including strains associated with intestinal pathology. Using multiple-colony sampling and whole-genome sequencing, we investigated the strain distribution and population structure of *E. coli* from wild non-human primates from the Gambia. Our results indicate that these monkeys harbour strains that can cause extraintestinal infections in humans. We document the transmission of virulent *E. coli* strains between monkeys of the same species sharing a common habitat and evidence of recent interaction between strains from humans and wild non-human primates. Also, we present complete genome assemblies for five novel sequence types of *E. coli*.

**Author notes:** All supporting data, code and protocols have been provided within the article or through supplementary data files. Nine supplementary figures and six supplementary files are available with the online version of this article.

**Abbreviations:** ExPEC, Extraintestinal pathogenic *Escherichia coli*; ST, Sequence type; AMR, Antimicrobial resistance; MLST, Multi-locus sequence typing; VFDB, Virulence factors database; SNP, single nucleotide polymorphism; SPRI, Solid phase reversible immobilisation.

**Data summary:** The raw sequences and polished assemblies from this study are available in the National Center for Biotechnology Information (NCBI) Short Read Archive, under the BioProject accession number PRJNA604701. The full list and characteristics of these strains and other reference strains used in the analyses are presented in Table 1 and Supplementary Files 1-4 (available with the online version of this article).
