## Supplementary File 2B for "Genomic diversity of *Escherichia coli* isolates from non-human primates in the Gambia"

### Sheet: Sheet1
Plasmid type	Size (bp)	Non-human primate host	Virulence- or AMR-associated factors detected	Function
ColRNA	5kb	PapRG-04-4	-
IncFIB(AP001918)	168kb	PapRG-04-4	Autotransporter adhesin ehaG	Mediates biofilm formation and adhesion
IncB/O/K/Z	95kb	PapRG-07-1	StbB	Heat-stable enterotoxin
			Colicin-Ia	Bacteriocin
			Toxin-coregulated pilus E and T	Dissemination of plasmids and persistence of antibiotic resistance
IncFII(pCRY)	28kb	PapRG-07-1	Type IV secretion system protein virB11	Cytotoxic activity that is induced during stress
			Putative toxin HigB2	Toxic component of type II toxin-antitoxin system
IncFIB(AP001918)	160kb	PapAN-14-1	sul1	Sulphonamide resistance
			ant (3”)_1a	Aminoglycoside resistance
			dfrA_1	Trimethoprim resistance
			tet(A), tet(B), tet(C )	Tetracycline resistance proteins classes A, B and C
			traA	Pilin
			Colicin-Ia	Bacteriocin
ColMG828	4kb	PapAN-14	mRNA interferase protein relE	Promotes cell death and growth arrest under under stress conditions.
ColBS512	2kb	PapAN-15	-
IncFIB(pB171)	146kb	PapAN-15	Toxin higB-2	Toxic component of type II toxin-antitoxin system
IncFII(pHN7A8)	62kb	PapAN-15	Pilin protein papB	Adhesion
			K88 fimbrial protein AC	Adhesion
IncB/O/K/Z	91kb	PapAN-15	Type 1 fimbrial protein, fimA	Adhesion
			Putative fimbrial-like protein elfG	Adhesion
IncFIC/IncFII	180kb	ChlosBP-25	Colicin-Ia, colicin-M, colicin-A and colicin-B,	Bacteriocins
			P fimbrial pilin proteins, Fimbrial adhesins papE, papG, papK, prsF and adhesin yadA	Adhesion
			S-fimbrial proteins	Adhesion
			StbB	Heat-stable enterotoxin
			traA Pilin protein	Adhesion
IncY	66kb	ChlosBP-25	Virulence regulon transcriptional activator (virB)	Transcription regulator for the invasion antigens IpaB IpaC and IpaD
Col156	8kb	ChlosBP-25	Colicin-E7, colicin-E2, lysis protein for colicin N	Bacteriocins
IncX	87kb	PapM-32	bfpB	Outer membrane lipoprotein required for biogenesis of bundle forming pili and EPEC adherence and autoaggregation
ColRNAI	9kb	PapM-32	Colicin E1	Cytotoxic activity that is induced during stress
Inc-I-1-Alpha	86kb	PapM-32	StbB	Heat-stable enterotoxin
IncX	34kb	PapM-32	virB1, virB4, virB8-virB11,	Type IV secretion system proteins
