## Supplementary File 2A for "Genomic diversity of *Escherichia coli* isolates from non-human primates in the Gambia"

### Sheet: Sheet1
Sample ID	Number detected	Predicted plasmids
PapRG-03-1	1	IncFIB(AP001918)
PapRG-03-2	1	IncFIB(AP001918)
PapRG-03-3	1	IncFIB(AP001918)
PapRG-03-4	1	IncFIB(AP001918)
PapRG-03-5	1	IncFIB(AP001918)
PapRG-04-1	1	IncFIB(AP001918)
PapRG-04-2	0
PapRG-04-4	2	IncFIB(AP001918), ColRNAI
PapRG-04-5	0
PapRG-05-2	2	IncFIA(HI1), IncFIB(pB171)
PapRG-05-3	0
PapRG-05-4	1	IncFIB(AP001918)
PapRG-05-5	2	IncFIA(HI1), IncFIB(pB171)
PapRG-06-1	0
PapRG-06-2	1	IncFIB(AP001918)
PapRG-06-3	0
PapRG-06-4	1	IncY
PapRG-06-5	0
ProbRG-07-1	2	IncB/O/K/Z, /incFII(pCRY)
ProbRG-07-2	2	IncB/O/K/Z, /incFII(pCRY)
ProbRG-07-3	2	IncB/O/K/Z, /incFII(pCRY)
ProbRG-07-4	2	IncB/O/K/Z, /incFII(pCRY)
ProbRG-07-5	2	IncB/O/K/Z, /incFII(pCRY)
ChlosRG-12-1	0
ChlosRG-12-2	1	IncFIB(AP001918)
ChlosRG-12-3	1	IncFIB(AP001918)
ChlosRG-12-5	0
ChlosAN-13-1	2	IncFIB(AP001918), IncFII(pCoo)
ChlosAN-13-2	1	IncFIB(AP001918)
ChlosAN-13-4	0
ChlosAN-13-5	0
PapAN-14-1	2	ColRNAI, IncFIB(AP001918)
PapAN-14-2	0
PapAN-14-3	7	Col(BS512), ColRNAI, IncFIB(AP001918), IncFIA, IncFIB(pB171), IncFII(pHN7A8), IncFII
PapAN-14-4	7	Col(BS512), ColRNAI, IncFIB(AP001918), IncFIA, IncFIB(pB171), IncFII(pHN7A8), IncFII
PapAN-14-5	7	Col(BS512), ColRNAI, IncFIB(AP001918), IncFIA, IncFIB(pB171), IncFII(pHN7A8), IncFII
PapAN-15-1	6	IncFIB(pB171), IncFIA, IncB/O/K/Z, IncFII([HN7A8), ColRNAI, Col(BS512)
PapAN-15-2	0
PapAN-15-3	7	Col(BS512), ColRNAI, IncB/O/K/Z, IncFIA, IncFIB(pB171), IncFII(pHN7A8)
PapAN-15-4	0
PapAN-15-5	0
ChlosAN-17-1	1	Col156
ChlosAN-17-2	3	IncFIB(AP001918), IncFII(pHN7A8), p0111
ChlosAN-17-3	1	Col156
ChlosAN-17-4	1	Col156
ChlosAN-18-1	3	IncFIB(AP001918), IncFII, IncY
ChlosAN-18-2	3	IncFIB(AP001918), IncFII, IncY
ChlosAN-18-3	3	IncFIB(AP001918), IncFII, IncY
ChlosAN-18-4	3	IncFIB(AP001918), IncFII, IncY
ChlosAN-18-5	2	IncFIB(AP001918), IncFII
ProbAN-19-2	2	IncFIB(AP001918), IncFIC(FII)
ChlosBP-21-1	0
ChlosBP-21-2	0
ChlosBP-21-3	0
ChlosBP-21-4	0
ChlosBP-21-5	0
ChlosBP-23-1	0
ChlosBP-23-2	0
ChlosBP-23-3	1	Col156
ChlosBP-24-1	2	Col156, IncY
ChlosBP-24-2	2	Col156, IncY
ChlosBP-24-3	2	Col156, IncY
ChlosBP-24-4	2	Col156, IncY
ChlosBP-24-5	2	Col156, IncY
ChlosBP-25-1	2	Col156, IncY
ChlosBP-25-2	2	Col156, IncY
ChlosBP-25-3	2	Col156, IncY
ChlosBP-25-4	2	Col156, IncY
ChlosBP-25-5	2	Col156, IncY
ChlosM-29-1	3	IncFIB(AP001918), ColRNAI, IncB/O/K/Z
ChlosM-29-2	3	IncFIB(AP001918), ColRNAI, Col156
PapM-31-1	0
PapM-31-2	2	IncFIB(AP001918), IncFII(pHN7A8)
PapM-31-3	1	IncFIB(AP001918)
PapM-31-4	3	IncFIA(HI1), IncFIB(P001918), IncFII(pHN7A8)
PapM-31-5	1	IncFIB(AP001918)
PapM-32-1	0	Col156, IncFII(pSE11), IncI1_1_Alpha, IncX4
PapM-32-2	4	Col156, IncFII(pSE11), IncI1_1_Alpha, IncX4
PapM-32-3	4	Col156, IncFII(pSE11), IncI1_1_Alpha, IncX4
PapM-32-4	4	Col156, IncFII(pSE11), IncI1_1_Alpha, IncX4
PapM-32-5	4	Col156, IncFII(pSE11), IncI1_1_Alpha, IncX4
PapM-33-1	3	Col(MG828), IncFIB(AP001918), p0111
PapM-33-2	3	Col(MG828), IncFIB(AP001918), p0111
PapM-33-3	3	Col(MG828), IncFIB(AP001918), p0111
PapM-33-4	0
PapM-33-5	3	Col(MG828), IncFIB(AP001918), p0111
PapM-34-1	1	IncFIB(AP001918)
PapM-34-2	1	IncFIB(AP001918)
PapM-34-3	1	IncFIB(AP001918)
PapM-34-4	1	IncFIB(AP001918)
PapM-36-1	1	IncFIB(AP001918)
PapM-36-2	1	IncFIB(AP001918)
PapKW-44-1	2	ColRNAI, IncFIB(AP001918)
PapKW-44-2	2	ColRNAI, IncFIB(AP001918)
PapKW-44-3	2	ColRNAI, IncFIB(AP001918)
PapKW-44-4	2	ColRNAI, IncFIB(AP001918)
ProbK-45-1	2	Col156, IncB/O/K/Z
ProbK-45-2	2	Col156, IncB/O/K/Z
ProbK-45-3	2	Col156, IncB/O/K/Z
ProbK-45-4	2	Col156, IncB/O/K/Z
ProbK-45-5	2	Col156, IncB/O/K/Z
