## Supplementary File 3 for "Genomic diversity of *Escherichia coli* isolates from non-human primates in the Gambia"

### Sheet: Sheet1
A
Assembly	7-allele ST	Total length (bp)	# Chromosomal contigs	Length (chromosome)	Circularised	GC (%)	#Plasmidic contigs	Length (plasmid)	Circularised	N50	N75	L50	L75	# N's per 100 kbp	CDSs	trNRAs	rRNAs
ChlosBP-23-1	8527	4769521	1	4769521	Yes	50.44	0			4769521	4769521	1	1	0	4309	86	22
PapM-32-1	8532	4866137	1	4866137	Yes	50.57	0			4866137	4866137	1	1	0	5241	80	22
PapRG-04-4	8826	5581923	1	5581923	Yes	50.28	2	167766 (IncFIB(AP001918); 4727 (ColRNAI)	Yes	5409430	5409430	1	1	0	5241	80	22
PapRG-06-3	8827	4703889	1	4703889	Yes	50.74	0			4703889	4703889	1	1	0	4229	80	22
PapRG-06-5	8525	4945561	1	4945561	Yes	50.56	0			4945561	4945561	1	1	0	4443	81	22
B
Sample ID	Region	Region Length	Completeness	Score	# Total Proteins	Region Position	Predicted Phage	GC %
PapRG-04-4	1	5.5Kb	Incomplete	30	8	152364-157889	PHAGE_Entero_933W_NC_000924(2)	47.48
	2	55.1Kb	Intact	150	50	1597754-1652862	PHAGE_Entero_P88_NC_026014(41)	52.63
	3	21.5Kb	Intact	120	25	2098844-2120388	PHAGE_Entero_P88_NC_026014(13)	48.55
	4	43.4Kb	Intact	150	53	2457852-2501309	PHAGE_Entero_cdtI_NC_009514(24)	50.11
	5	63.2Kb	Intact	150	90	2845105-2908316	PHAGE_Phage_Gifsy_1_NC_010392(10)	49.36
	6	58.5Kb	Intact	150	72	4650128-4708686	PHAGE_Shigel_SfII_NC_021857(36)	49.37
ChlosBP-23-1	1	10.3Kb	Incomplete	10	7	1083628-1093936	PHAGE_Escher_RCS47_NC_042128(5)	51.6
	2	11.2Kb	Incomplete	40	16	1916437-1927681	PHAGE_Salmon_118970_sal3_NC_031940(4)	47.95
PapM-32-1	1	5.5Kb	Incomplete	30	9	187840-193365	PHAGE_Entero_933W_NC_000924(2)	47.5
	2	60.5Kb	Intact	150	62	2468395-2528918	PHAGE_Entero_lambda_NC_001416(11)	47.61
	3	42.4Kb	Intact	130	57	3156184-3198602	PHAGE_Shigel_Sf6_NC_005344(15)	47.7
	4	49.9Kb	Intact	150	53	3718827-3768727	PHAGE_Shigel_SfII_NC_021857(40)	50.88
PapRG-06-3	1	30.9Kb	Intact	150	36	1-30958	PHAGE_Entero_P2_NC_001895(24)	50.66
	2	30.6Kb	Intact	150	34	781886-812559	PHAGE_Entero_lambda_NC_001416(8)	48.37
	3	11Kb	Intact	107	16	3049355-3060369	PHAGE_Entero_P4_NC_001609(10)	48.89
PapRG-06-5	1	27.9Kb	Intact	150	36	1-27906	PHAGE_Entero_P2_NC_001895(24)	52.22
	2	16.5Kb	Intact	117	13	4342828-4359360	PHAGE_Entero_P4_NC_001609(11)	49.31
