## Supplementary File 4 for "Genomic diversity of *Escherichia coli* isolates from non-human primates in the Gambia"

### Sheet: Supplementary_File4_Sequence_st
Name	Source	Individual	Colony pick	Sampling site	ST
PapRG-03-1	Papio papio	3	1	River Gambia national park	336
PapRG-03-2	Papio papio	3	2	River Gambia national park	336
PapRG-03-3	Papio papio	3	3	River Gambia national park	336
PapRG-03-4	Papio papio	3	4	River Gambia national park	336
PapRG-03-5	Papio papio	3	5	River Gambia national park	336
PapRG-04-1	Papio papio	4	1	River Gambia national park	1665
PapRG-04-2	Papio papio	4	2	River Gambia national park	1204
PapRG-04-4	Papio papio	4	3	Makasutu cultural forest	8826
PapRG-04-5	Papio papio	4	4	Makasutu cultural forest	1204
PapRG-05-2	Papio papio	5	1	Makasutu cultural forest	1431
PapRG-05-3	Papio papio	5	2	Makasutu cultural forest	99
PapRG-05-4	Papio papio	5	3	Makasutu cultural forest	6316
PapRG-05-5	Papio papio	5	4	Makasutu cultural forest	1431
PapRG-06-1	Papio papio	6	1	Makasutu cultural forest	4080
PapRG-06-2	Papio papio	6	2	Makasutu cultural forest	2521
PapRG-06-3	Papio papio	6	3	Makasutu cultural forest	8827
PapRG-06-4	Papio papio	6	4	Makasutu cultural forest	1204
PapRG-06-5	Papio papio	6	5	River Gambia national park	8525
ProbRG-07-1	Procolobus badius	7	1	River Gambia national park	73
ProbRG-07-2	Procolobus badius	7	2	River Gambia national park	73
ProbRG-07-3	Procolobus badius	7	3	River Gambia national park	73
ProbRG-07-4	Procolobus badius	7	4	River Gambia national park	73
ProbRG-07-5	Procolobus badius	7	5	River Gambia national park	73
ChlosRG-12-1	Chlorocebus sabaeus	12	1	River Gambia national park	8824
ChlosRG-12-2	Chlorocebus sabaeus	12	2	River Gambia national park	196
ChlosRG-12-3	Chlorocebus sabaeus	12	3	River Gambia national park	196
ChlosRG-12-5	Chlorocebus sabaeus	12	4	River Gambia national park	40
ChlosAN-13-1	Chlorocebus sabaeus	13	1	Abuko nature reserve	8526
ChlosAN-13-2	Chlorocebus sabaeus	13	2	Abuko nature reserve	8550
ChlosAN-13-4	Chlorocebus sabaeus	13	3	Abuko nature reserve	1973
ChlosAN-13-5	Chlorocebus sabaeus	13	4	Abuko nature reserve	1973
PapAN-14-1	Papio papio	14	1	Abuko nature reserve	2076
PapAN-14-2	Papio papio	14	2	Abuko nature reserve	939
PapAN-14-3	Papio papio	14	3	Abuko nature reserve	226
PapAN-14-4	Papio papio	14	4	Abuko nature reserve	226
PapAN-14-5	Papio papio	14	5	Abuko nature reserve	226
PapAN-15-1	Papio papio	15	1	Abuko nature reserve	226
PapAN-15-2	Papio papio	15	2	Abuko nature reserve	5073
PapAN-15-3	Papio papio	15	3	Abuko nature reserve	226
PapAN-15-4	Papio papio	15	4	Abuko nature reserve	126
PapAN-15-5	Papio papio	15	5	Abuko nature reserve	8823
ChlosAN-17-1	Chlorocebus sabaeus	17	1	Abuko nature reserve	681
ChlosAN-17-2	Chlorocebus sabaeus	17	2	Abuko nature reserve	362
ChlosAN-17-3	Chlorocebus sabaeus	17	3	Abuko nature reserve	681
ChlosAN-17-4	Chlorocebus sabaeus	17	4	Abuko nature reserve	681
ChlosAN-18-1	Chlorocebus sabaeus	18	1	Abuko nature reserve	681
ChlosAN-18-2	Chlorocebus sabaeus	18	2	Abuko nature reserve	681
ChlosAN-18-3	Chlorocebus sabaeus	18	3	Abuko nature reserve	681
ChlosAN-18-4	Chlorocebus sabaeus	18	4	Abuko nature reserve	681
ChlosAN-18-5	Chlorocebus sabaeus	18	5	Abuko nature reserve	349
ProbAN-19-2	Procolobus badius	19	1	Abuko nature reserve	8825
ChlosBP-21-1	Chlorocebus sabaeus	21	1	Bijilo forest park	677
ChlosBP-21-2	Chlorocebus sabaeus	21	2	Bijilo forest park	677
ChlosBP-21-3	Chlorocebus sabaeus	21	3	Bijilo forest park	677
ChlosBP-21-4	Chlorocebus sabaeus	21	4	Bijilo forest park	677
ChlosBP-21-5	Chlorocebus sabaeus	21	5	Bijilo forest park	677
ChlosBP-23-1	Chlorocebus sabaeus	23	2	Bijilo forest park	8527
ChlosBP-23-2	Chlorocebus sabaeus	23	3	Bijilo forest park	8527
ChlosBP-23-3	Chlorocebus sabaeus	23	4	Bijilo forest park	3306
ChlosBP-24-1	Chlorocebus sabaeus	24	1	Bijilo forest park	73
ChlosBP-24-2	Chlorocebus sabaeus	24	2	Bijilo forest park	73
ChlosBP-24-3	Chlorocebus sabaeus	24	3	Bijilo forest park	73
ChlosBP-24-4	Chlorocebus sabaeus	24	4	Bijilo forest park	73
ChlosBP-24-5	Chlorocebus sabaeus	24	5	Bijilo forest park	73
ChlosBP-25-1	Chlorocebus sabaeus	25	1	Bijilo forest park	73
ChlosBP-25-2	Chlorocebus sabaeus	25	2	Bijilo forest park	73
ChlosBP-25-3	Chlorocebus sabaeus	25	3	Bijilo forest park	73
ChlosBP-25-4	Chlorocebus sabaeus	25	4	Bijilo forest park	73
ChlosBP-25-5	Chlorocebus sabaeus	25	5	Bijilo forest park	73
ChlosM-29-1	Chlorocebus sabaeus	29	1	Makasutu cultural forest	1873
ChlosM-29-2	Chlorocebus sabaeus	29	2	Makasutu cultural forest	1873
PapM-31-1	Papio papio	31	1	Makasutu cultural forest	2800
PapM-31-2	Papio papio	31	2	Makasutu cultural forest	135
PapM-31-3	Papio papio	31	3	Makasutu cultural forest	5780
PapM-31-4	Papio papio	31	4	Makasutu cultural forest	1727
PapM-31-5	Papio papio	31	5	Makasutu cultural forest	5780
PapM-32-1	Papio papio	32	2	Makasutu cultural forest	8532
PapM-32-2	Papio papio	32	3	Makasutu cultural forest	212
PapM-32-3	Papio papio	32	4	Makasutu cultural forest	212
PapM-32-4	Papio papio	32	5	Makasutu cultural forest	212
PapM-32-5	Papio papio	32	6	Makasutu cultural forest	212
PapM-33-1	Papio papio	33	1	Makasutu cultural forest	8533
PapM-33-2	Papio papio	33	2	Makasutu cultural forest	8533
PapM-33-3	Papio papio	33	3	Makasutu cultural forest	8533
PapM-33-4	Papio papio	33	4	Makasutu cultural forest	38
PapM-33-5	Papio papio	33	5	Makasutu cultural forest	8533
PapM-34-1	Papio papio	34	1	Makasutu cultural forest	676
PapM-34-2	Papio papio	34	2	Makasutu cultural forest	676
PapM-34-3	Papio papio	34	3	Makasutu cultural forest	676
PapM-34-4	Papio papio	34	4	Makasutu cultural forest	676
PapM-36-1	Papio papio	36	1	Makasutu cultural forest	8535
PapM-36-2	Papio papio	36	2	Makasutu cultural forest	8535
PapKW-44-1	Papio papio	44	1	Kiang West national park	442
PapKW-44-2	Papio papio	44	2	Kiang West national park	442
PapKW-44-3	Papio papio	44	3	Kiang West national park	442
PapKW-44-4	Papio papio	44	4	Kiang West national park	442
ProbK-45-1	Procolobus badius	45	1	Kartong village	127
ProbK-45-2	Procolobus badius	45	2	Kartong village	127
ProbK-45-3	Procolobus badius	45	3	Kartong village	127
ProbK-45-4	Procolobus badius	45	4	Kartong village	127
ProbK-45-5	Procolobus badius	45	5	Kartong village	127
