## Supplementary File 5 for "Genomic diversity of *Escherichia coli* isolates from non-human primates in the Gambia"

### Sheet: Sheet1
Gene	Full name/known function
faeC	AK88 fimbrial protein precursor	Adherence
faeE	Chaperone protein	Adherence
faeJ	K88 minor fimbrial subunit	Adherence
fdeC	Attaching and effacing protein	Adherence
fimA	Type-1 fimbrial protein, A chain; Fimbriae (also called pili), polar filaments radiating from the surface of the bacterium to a length of 0.5-1.5 micrometers and numbering 100-300 per cell, enable bacteria to colonize the epithelium of specific host organs	Adherence
fimB2	Type 1 fimbriae regulatory protein FimB; FimB is one of the 2 regulatory proteins which control the phase variation of type 1 fimbriae in E.coli. These proteins mediate the periodic inversion of a 300bp DNA segment that harbors the promoter for the fimbrial structural gene, FimA. FimB switches FimA on	Adherence
fimC	Major fimbrium subunit	Adherence
fimD3	Outer membrane usher protein fimD	Adherence
fimE2	Type 1 fimbriae regulatory protein FimE; FimE is one of the 2 regulatory proteins which control the phase variation of type 1 fimbriae in E.coli. These proteins mediate the periodic inversion of a 300bp DNA segment that harbors the promoter for the fimbrial structural gene, fimA. FimE switches fimA off	Adherence
fimF1	Involved in regulation of length and mediation of adhesion of type 1 fimbriae (but not necessary for the production of fimbriae). Involved in the integration of FimH in the fimbriae	Adherence
fimG	Protein FimG; Involved in regulation of length and mediation of adhesion of type 1 fimbriae (but not necessary for the production of fimbriae). Involved in the integration of FimH in the fimbriae	Adherence
fimH1	fimH - Type 1 fimbrin D-mannose specific adhesin; Involved in regulation of length and mediation of adhesion of type 1 fimbriae (but not necessary for the production of fimbriae). Adhesin responsible for the binding to D-mannose. It is laterally positioned at intervals in the structure of the type 1 fimbriae. In order to integrate FimH in the fimbriae FimF and FimG are needed	Adherence
fimI1	Fimbrin-like protein FimI; Fimbrial protein; Protein involved in glycoprotein biosynthetic process	Adherence
focA	Type-1 fimbrial protein. Probable formate transporter	Adherence
focC	Chaperone protein FocC; Involved in the biogenesis of the F1C fimbriae	Adherence
focD	F1C fimbrial usher;	Adherence
focF	F1C Putative fimbrial adhesin;	Adherence
focG	F1C minor fimbrial subunit protein precursor	Adherence
focH	F1C Putative fimbrial adhesin	Adherence
focI	F1C minor fimbrial subunit protein precursor	Adherence
paa	Porcine attaching- and effacing-associated factor	Adherence
papA	Fimbrial major pilin protein/chaperone protein	Adherence
papB	Fimbriae biosynthesis regulator protein	Adherence
papC	Outer membrane usher protein	Adherence
papD	Chaperon protein	Adherence
papE	Fimbrial protein	Adherence
papF	Fimbrial adapter	Adherence
papH	Minor pilin subunit	Adherence
papI	Major pilus subunit operator	Adherence
papJ	PapJ protein	Adherence
papK	Fimbrial adapter	Adherence
papX	HTH-type transcriptional regulator	Adherence
sfaB	Putative S fimbrial switch regulatory protein	Adherence
sfaH	S-fimbrial protein subunit	Adherence
sfaS	S-fimbrial adhesin protein	Adherence
sfaY	EAL domain-containing protein	Adherence
yagV (ecpE)	Probable fimbriael chaperone	Adherence
yagW (ecpD)	Fimbriae adhesin	Adherence
yagX (ecpC)	Probable outer membrane usher protein	Adherence
yagY (ecpB)	Probable fimbrial chaperone EcpB; Part of the ecpRABCDE operon, which encodes the E.coli common pilus (ECP)	Adherence
yagZ (ecpA)	Common pilu major fimbrillin subunit	Adherence
ibeA	Invasion protein	Invasion
kpsD	Polysialic acid transport protein	Invasion
kpsM1	Polysialic acid transport protein	Invasion
kpsT1	Polysialic acid transport ATP-binding protein	Invasion
ompA1	outer membrane protein A	Invasion
pla	Coagulase/fibrinolysin	Invasion
chuA	Outer membrane heme/haemoglobin receptor	Iron uptake
chuS	Hemin degrading protein / Heme oxygenase	Iron uptake
chuT	Hemin binding protein	Iron uptake
chuU	Heme permease protein / ABC transporter permease	Iron uptake
chuV	Hemin import ATP-binding protein HmuV	Iron uptake
chuW	Heme anaerobic degradation radical SAM methyltransferase /Coproporphyrinogen III oxidase	Iron uptake
chuX	Heme/haemoglobin transport protein	Iron uptake
chuY	Anaerobilin reductase	Iron uptake
entA1	2,3-dihydroxybenzoate-2,3-dehydrogenase	Iron uptake
entB	Enterobactin synthase component B	Iron uptake
entC	Isochorismate synthase EntC (Enterobactin synthetase component C)	Iron uptake
entD	Enterobactin synthase component D	Iron uptake
entE1	Enterobactin synthetase component E	Iron uptake
entF	Enterobactin synthetase component E	Iron uptake
entS	Enterobactin exporter S	Iron uptake
fepA	Ferrienterobactin receptor	Iron uptake
fepD	Ferric enterobactin transport system permease protein FepD	Iron uptake
fepG	Ferric enterobactin transport system permease protein FepG	Iron uptake
fes1	Enterochelin esterase	Iron uptake
fyuA	yersiniabactin	Iron uptake
iroB	Glucosyltransferase	Iron uptake
iroC	ATB binding cassette (ABC) transporter ATP-binding protein	Iron uptake
iroD	Catecholate siderophore esterase	Iron uptake
iroE	Alpha/beta hydrolase. Catecholate siderophore esterase	Iron uptake
iroN	Alpha/beta hydrolase/outer membrane siderophore receptor	Iron uptake
irp1	Iron aquisition yersiniabactin synthesis enzyme	Iron uptake
irp2	Permease and ABC transporter ATP-binding protein	Iron uptake
iucB	N(6)-hydroxylysine O-acetyltransferase	Iron uptake
iucC	Aerobactin biosynthesis protein	Iron uptake
iutA1	Ferric aerobactin receptor	Iron uptake
ybtA	AraC family transcriptional regulator	Iron uptake
ybtE	(2,3-dihydroxybenzoyl) denylate synthase	Iron uptake
ybtP	ABC transporter ATP-binding protein	Iron uptake
ybtQ	ABC transporter ATP-binding protein	Iron uptake
ybtS	Anthranilase synthase aminase component	Iron uptake
ybtT	Iron-acquisition yersiniabactin synthesis enzyme	Iron uptake
ybtU	Oxidoreductase	Iron uptake
ybtX	Yersiniabactin-associated Zinc MFS transporter	Iron uptake
espP	EHEC extracellular serine protein	Protease
astA	Heat stable enteroToxin 1	Toxin
cdtA1	Cytolethal distending Toxin subunit A	Toxin
cdtB1	Cytolethal distending Toxin B	Toxin
cdtC1	Cytolethal distending Toxin C	Toxin
clbA	Colibactin biosynthesis phosphopantetheinyl transferase	Toxin
clbB	Colibactin hybrid non-ribosomal peptide synthetase / Type 1 polyketide synthase	Toxin
clbC	Coibactin polyketide synthase	Toxin
clbD	3-hydroxybutyryl-CoA dehydrogenase	Toxin
clbE	Alanine-phosphoribitol ligase/Colibactin biosynthesis aminomalonyl-acyl carrier protein	Toxin
clbF	Acyl-CoA dehydrogenase	Toxin
clbG	Colibactin biosynthesis acyltransferase	Toxin
clbH	Colibactin non-ribosomal peptide synthetase	Toxin
clbI	Colibactin polyketide synthase	Toxin
clbJ	Colibactin non-ribosomal peptide synthetase	Toxin
clbK	Colibactin hybrid non-ribosomal peptide synthetase / Type 1 polyketide synthase	Toxin
clbL	Colibactin biosynthesis amidase	Toxin
clbM	Precolibactin export MATE transporter (Drug/Sodium antiporter)	Toxin
clbN	Colibactin non-ribosomal peptide synthetase	Toxin
clbO	Colibactin polyketide synthase ClbO	Toxin
clbP	Beta-lactamase (penicillin binding protein)	Toxin
clbQ	Colibactin biosynthesis thioesterase	Toxin
clbS	Colibactin self-protection protein	Toxin
estIa	Heat stable enterotoxin ST-IA/ST-P	Toxin
hlyA	Haemolysin A	Toxin
hlyA1	Haemolysin A	Toxin
hlyB	Alpha-hemolysin translocation ATP-binding protein HlyB; Part of the ABC transporter complex HlyBD involved in hemolysin export.	Toxin
hlyB1	Alpha-hemolysin translocation ATP-binding protein HlyB; Part of the ABC transporter complex HlyBD involved in hemolysin export.	Toxin
hlyC1	Haemolysin-activating lysine-acyltransferase	Toxin
hlyD	Haemolysin secretion protein	Toxin
hlyD1	Haemolysin secretion protein	Toxin
pic	Serine protease pic autotransporter	Toxin
vat	Vacuolating autotransporter Toxin	Toxin
gspC	Putative Type II secretion system protein M	Type II secretion system
gspD	Putative Type II secretion system protein M	Type II secretion system
gspE	Putative Type II secretion system protein M	Type II secretion system
gspF	Putative Type II secretion system protein M	Type II secretion system
gspG	Putative Type II secretion system protein M	Type II secretion system
gspH	Putative Type II secretion system protein M	Type II secretion system
gspI	Putative Type II secretion system protein M	Type II secretion system
gspJ	Putative Type II secretion system protein M	Type II secretion system
gspK	Putative Type II secretion system protein M	Type II secretion system
gspL	Putative Type II secretion system protein M	Type II secretion system
gspM	Putative Type II secretion system protein M	Type II secretion system
espY1	Non-LEE Type IIISS effector protein	Type III secretion system
espJ	A Type III effector protein borne on a prophage	Type III secretion system
espK	A Type III secreted effector protein	Type III secretion system
espM	A Type III secreted effector protein	Type III secretion system
espN	A Type III secreted effector protein	Type III secretion system
espY2	Type III secreted effector	Type III secretion system
espY3	Non-LEE-encoded Type III ffector	Type III secretion system
etgA	Component of the Type III secretion System	Type III secretion system
espA-H	Type III translocated protein	Type III translocated protein
cif	Cycle inhibition factor	Type III translocated protein
